# MASTR-seq: Multiplexed Analysis of Short Tandem Repeats with sequencing

**DOI:** 10.1101/2024.04.29.591790

**Authors:** Chuanbin Su, Keerthivasan Raanin Chandradoss, Thomas Malachowski, Ravi Boya, Han-Seul Ryu, Kristen J. Brennand, Jennifer E. Phillips-Cremins

**Affiliations:** Department of Bioengineering, University of Pennsylvania, Philadelphia, PA; Epigenetics Institute, Perelman School of Medicine, University of Pennsylvania, Philadelphia, PA; Department of Genetics, Perelman School of Medicine, University of Pennsylvania, Philadelphia, PA; Nash Family Department of Neuroscience, Icahn School of Medicine at Mount Sinai, New York, NY 10029; Department of Genetics and Genomics, Icahn School of Medicine at Mount Sinai, New York, NY 10029; Friedman Brain Institute, Black Family Stem Cell Institute, Pamela Sklar Division of Psychiatric Genomics, Icahn School of Medicine at Mount Sinai, New York, NY 10029; Department of Psychiatry, Yale School of Medicine, New Haven, CT, 06520

## Abstract

More than 60 human disorders have been linked to unstable expansion of short tandem repeat (STR) tracts. STR length and the extent of DNA methylation is linked to disease pathology and can be mosaic in a cell type-specific manner in several repeat expansion disorders. Mosaic phenomenon have been difficult to study to date due to technical bias intrinsic to repeat sequences and the need for multi-modal measurements at single-allele resolution. Nanopore long-read sequencing accurately measures STR length and DNA methylation in the same single molecule but is cost prohibitive for studies assessing a target locus across multiple experimental conditions or patient samples. Here, we describe MASTR-seq, <u>M</u>ultiplexed <u>A</u>nalysis of <u>S</u>hort <u>T</u>andem <u>R</u>epeats, for cost-effective, high-throughput, accurate, multi-modal measurements of DNA methylation and STR genotype at single-allele resolution. MASTR-seq couples long-read sequencing, Cas9-mediated target enrichment, and PCR-free multiplexed barcoding to achieve a >ten-fold increase in on-target read mapping for 8-12 pooled samples in a single MinION flow cell. We provide a detailed experimental protocol and computational tools and present evidence that MASTR-seq quantifies tract length and DNA methylation status for CGG and CAG STR loci in normal-length and mutation-length human cell lines. The MASTR-seq protocol takes approximately eight days for experiments and one additional day for data processing and analyses.

**Key points:**

- We provide a protocol for MASTR-seq: <u>M</u>ultiplexed <u>A</u>nalysis of <u>S</u>hort <u>T</u>andem <u>R</u>epeats using Cas9-mediated target enrichment and PCR-free, multiplexed nanopore sequencing.
- MASTR-seq achieves a >10-fold increase in on-target read proportion for highly repetitive, technically inaccessible regions of the genome relevant for human health and disease.
- MASTR-seq allows for high-throughput, efficient, accurate, and cost-effective measurement of STR length and DNA methylation in the same single allele for up to 8-12 samples in parallel in one Nanopore MinION flow cell.
