## Supplemental Table 0 for "MASTR-seq: Multiplexed Analysis of Short Tandem Repeats with sequencing"

### Sheet: cost evaluation
Table 0. cost per sample using MASTR-seq.
Samples in one run	BLF7510 cassette cost($)	Library cost($)	MinION Flowcell($)	Total cost($)	Cost per sample($)
1	60	50	900	1010	1010
2	120	100	900	1120	560
4	240	200	900	1340	335
8	480	400	900	1780	222.5
12	720	600	900	2220	185
Predicted cost when pooling 24x samples using PromethION flowcell
Samples in one run	BLF7510 cassette cost($)	Library cost($)	PromethION Flowcell($)	Total cost($)	Cost per sample($)
24	1440	1200	900	3540	147.5
