## Supplemental Table 1 for "MASTR-seq: Multiplexed Analysis of Short Tandem Repeats with sequencing"

### Sheet: CRISPR RNA design and sequence
Table 1. CRISPR RNA design and sequence.
FMR1 crRNA	hg38 reference	DNA sequence 5'->3'	sgRNA sequence 5'->3'	Strand	GC (%)	Self-complementarity	Cleavage efficiency
FMR1#1	chrX:147,910,985-147,911,004	GATTAAGGCAGCTATAAGCA	GAUUAAGGCAGCUAUAAGCAGUUUUAGAGCUAUGCU	+	40	0	71.07
FMR1#2	chrX:147,911,229-147,911,248	GTTGAGGAAAGGCGAGTACG	GUUGAGGAAAGGCGAGUACGGUUUUAGAGCUAUGCU	+	55	0	61.55
FMR1#3	chrX:147,918,295-147,918,314	TTTGGTCTACACTCGCGTGA	UUUGGUCUACACUCGCGUGAGUUUUAGAGCUAUGCU	-	50	0	66.71
FMR1#4	chrX:147,920,489-147,920,508	GTGGTAGGTTGATAAGACAA	GUGGUAGGUUGAUAAGACAAGUUUUAGAGCUAUGCU	-	40	0	65.01
HTT crRNA*	hg38 reference	DNA sequence 5'->3'	sgRNA sequence 5'->3'	Strand	GC (%)	Self-complementarity	On target score
HTT-crU1	chr4: 3072080-3072099	TGTATCGTCACACGTTCTGT	UGUAUCGUCACACGUUCUGUGUUUUAGAGCUAUGCU	+	45	0	80
HTT-crU2	chr4: 3072196-3072215	GGTCCCTTTCCAATCTCACG	GGUCCCUUUCCAAUCUCACGGUUUUAGAGCUAUGCU	+	55	0	84
HTT-crD1	chr4: 3078194-3078213	AACACCAGATAGGAATCTGA	AACACCAGAUAGGAAUCUGAGUUUUAGAGCUAUGCU	-	40	0	81
HTT-crD2	chr4: 3078393-3078412	ACGTGGAGGAACTTCAAAGC	ACGUGGAGGAACUUCAAAGCGUUUUAGAGCUAUGCU	+	50	0	81
Note:	* HTT crRNAs were designed using IDT Custom Alt-R™ CRISPR-Cas9 guide RNA tool ( https://www.idtdna.com/site/order/designtool/index/CRISPR_CUSTOM) , they haven't been optimized by following cRNA designs in this manuscript
	The underlined sequence indicates common sequence with tracrRNA.
