## Supplemental Table 2 for "MASTR-seq: Multiplexed Analysis of Short Tandem Repeats with sequencing"

### Sheet: Size selection program
Table 2. Size selection program.
Protocol Name		FMR1 CGG STR 5-12 Kb
Cassette Name		0.75DF 3-10 kb Marker S1-Improved Recovery
Lane	Ref Lane	Sample	Range	Target	Start	End
1	5	#1	Broad	8500 bp	5000 bp	12,000 bp
2	5	#2	Broad	8500 bp	5000 bp	12,000 bp
3	5	#3	Broad	8500 bp	5000 bp	12,000 bp
4	5	#4	Broad	8500 bp	5000 bp	12,000 bp
5	5	Ladder	Broad	8500 bp	5000 bp	12,000 bp
