## Supplemental Table 3 for "MASTR-seq: Multiplexed Analysis of Short Tandem Repeats with sequencing"

### Sheet: Nanopore sequencing setup
Table 3. Nanopore sequencing setup.
Run setup		Data output settings
Flow cell type	FLO-MIN106	FAST5 output	vbz_compress
Flow cell type alias	FLO-MIN106	FAST5 reads per file	4000
Flow cell ID	XXXXX	FASTQ output	Off
Kit type	SQK-LSK109	BAM output	Off
Run setting		Bulk file output	Off
Specific run length	24-72 hrs	Data location	D:\project_directory
Active channel selection	On	Software versions
Pore scan freq.	1.5 hrs	MinKNOW	22.08.9
Reserved pores	On	Bream	7.2.9
Minimum read length	1000 bp	Configuration	5.2.8
Base-calling	Off/On	Guppy	6.2.11
Modified base-calling	Off/On	MinKNOW Core	5.2.4
