## Supplemental Table 7 for "MASTR-seq: Multiplexed Analysis of Short Tandem Repeats with sequencing"

### Sheet: Nanopore sequencing setup
Table 7. On-target assay among different methods.
Run_id MinION(FAS91717)
Sample	#1	#2	#3	#4	#5	#6	#7	#8
Barcodes	barcode04	barcode05	barcode06	barcode07	barcode08	barcode09	barcode10	barcode11	Average
Target gene/region	FMR1	FMR1	FMR1	FMR1	FMR1	FMR1	FMR1	FMR1
Total Aligned reads	14069	10982	8706	10929	7614	8403	6457	7062	9277.75
Off-target reads	13629	10433	8354	10501	7130	7913	6425	6766	8893.88
Off-target percentage	96.8726	95.0009	95.9568	96.0838	93.6433	94.1687	99.5044	95.8086	95.8624
On-target reads	440	549	352	428	484	490	32	296	383.875
On-target percentage	3.12744	4.99909	4.04319	3.91619	6.35671	5.83125	0.495586	4.19145	4.12011
Average on target coverage	428	518	333	411	455	476	25	284	366.25
Run_id MinION (TG_09)*
Targets	Target#1	Target#2	Target#3	Target#4	Target#5	Target#6	Target#7	Target#8	Target#9	Target#10
Target gene/region	GPX1	GSTP1	KRT19	SLC12A4	TPM2	chr5 deletion	chr7 deletion	BRAF	KRAS	TP53	Average
Total Aligned reads	299420	299420	299420	299420	299420	299420	299420	299420	299420	299420	299420
Off-target reads	298501	298650	298875	298065	298181	298891	298846	298222	298626	298579	298529
Off-target percentage	99.6931	99.7428	99.818	99.5475	99.5862	99.8233	99.8083	99.5999	99.7348	99.7191	99.7024
On-target reads	919	770	545	1355	1239	529	574	1198	794	841	876.4
On-target percentage	0.306927	0.257164	0.182019	0.452542	0.4138	0.176675	0.191704	0.400107	0.265179	0.280876	0.292699
Average on target coverage	764	585	391	1040	737	331	424	1023	633	703	663.1
* The raw data(fast5 files) was downloaded from the BioProject ID PRJNA531320
